# Population based selection shapes the T cell receptor repertoire during thymic development

**DOI:** 10.1101/2022.02.14.480309

**Authors:** Francesco Camaglia, Arie Ryvkin, Erez Greenstein, Shlomit Reich-Zeliger, Benny Chain, Thierry Mora, Aleksandra M. Walczak, Nir Friedman

## Abstract

One of the feats of adaptive immunity is its ability to recognize foreign pathogens while sparing the self. During maturation in the thymus, T cells are selected through the binding properties of their antigen-specific T-cell receptor (TCR), through the elimination of both weakly (positive selection) and strongly (negative selection) self-reactive receptors. However, the impact of thymic selection on the TCR repertoire is poorly understood. Here, we use transgenic Nur77-mice expressing a T-cell activation reporter to study the repertoires of thymic T cells at various stages of their development, including cells that do not pass selection. We combine high-throughput repertoire sequencing with statistical inference techniques to charactarize the selection of the TCR in these distinct subsets. We find small but significant differences in the TCR repertoire parameters between the maturation stages, which recapitulate known differentiation pathways leading to the CD4+ and CD8+ subtypes. These differences can be simulated by simple models of selection acting linearly on the sequence features. We find no evidence of specific sequences or sequence motifs or features that are suppressed by negative selection. These results are consistent with a collective or statistical model for T-cell specificity, where negative selection biases the repertoire away from self recognition, rather than ensuring lack of self-reactivity at the single-cell level.
