## Supplemental Table 1 for "Population based selection shapes the T cell receptor repertoire during thymic development"

### Sheet: primers
primer #	Description	Name	Sequence with IDT modification codes	modifications
1	RT primer (mouse C1)	mAlpha_RC2	GAGACCGAGGATCTTTTAACTGG
2	RT primer (mouse C1)	mBeta_RC2	GCTTTTGATGGCTCAAACAAGG
3	SS DNA ligation oligonucleotide	6N_I8.1_6N_I8.1_SP2	/5Phos/(N:25252525)(N)(N)(N)(N)(N) ATCACGAC (N)(N)(N) (N)(N)(N) ATCACGAC AGA TCG GAA GAG CAC ACG TCT GAA CTC CAG /3SpC3/	5' phosphate ; 3'C3 spacer
4	PCR1 primer	mAlpha_RC1	CAGCAGGTTCTGGGTTCTGGATG
5	PCR1 primer	mBeta_RC1	TGGGTGGAGTCACATTTCTCAGATCCT
6	PCR1 primer	SP2	GTGACTGGAGTTCAGACGTGTGCTCTTCCGATCT
7	PCR2 primer (Index on the SP1 and P5 side)	mSP1-6N-D11-aRC1	ACACTCTTTCCCTACACGACGCTCTTCCGATCTHNHNNHTGCAAGCAGCAGGTTCTGGGTTCTGGATG
8	PCR2 primer (Index on the SP1 and P5 side)	mSP1-6N-E11-aRC1	ACACTCTTTCCCTACACGACGCTCTTCCGATCTHNHNNHAGCATGCAGCAGGTTCTGGGTTCTGGATG
9	PCR2 primer (Index on the SP1 and P5 side)	mSP1-6N-D12-bRC1	ACACTCTTTCCCTACACGACGCTCTTCCGATCTHNHNNHTTAATCTGGGTGGAGTCACATTTCTCAGATCC
10	PCR2 primer (Index on the SP1 and P5 side)	mSP1-6N-E12-bRC1	ACACTCTTTCCCTACACGACGCTCTTCCGATCTHNHNNHAGGTGCTGGGTGGAGTCACATTTCTCAGATCC
11	PCR2 primer (Index on the SP1 and P5 side)	mSP1-6N-F12-bRC1	ACACTCTTTCCCTACACGACGCTCTTCCGATCTHNHNNHCTGTGGTGGGTGGAGTCACATTTCTCAGATCC
12	PCR2 primer (Index on the SP1 and P5 side)	mSP1-6N-G12-bRC1	ACACTCTTTCCCTACACGACGCTCTTCCGATCTHNHNNHGCCGCATGGGTGGAGTCACATTTCTCAGATCC
13	PCR2 primer (Index on the SP1 and P5 side)	mSP1-6N-H12-bRC1	ACACTCTTTCCCTACACGACGCTCTTCCGATCTHNHNNHTTATATTGGGTGGAGTCACATTTCTCAGATCC
14	PCR2 primer (Index on the SP2 and P7 side)	P7-rcA10-SP2	CAAGCAGAAGACGGCATACGAGATCCATTGTTGTGACTGGAGTTCAGACGTGTGCTCTTCCGATC
15	PCR2 primer (Index on the SP2 and P7 side)	P7-rcC10-SP2	CAAGCAGAAGACGGCATACGAGATCTTCCTTCGTGACTGGAGTTCAGACGTGTGCTCTTCCGATC
16	PCR2 primer (Index on the SP2 and P7 side)	P7-rcH10-SP2	CAAGCAGAAGACGGCATACGAGATCTTGCAGAGTGACTGGAGTTCAGACGTGTGCTCTTCCGATC
17	primers for last qPCR (PCR3 - SP1 and P5 side)	SP1-P5	AATGATACGGCGACCACCGAGATCTACACTCTTTCCCTACACGACGCTCTTCC
18	primers for last qPCR (PCR3)	P7_F	CAAGCAGAAGACGGCATACGAGAT
